# Subspecies divergence, hybridisation and the spatial environment shape phylosymbiosis in the microbiome of house mice

**DOI:** 10.1101/2023.12.11.571054

**Authors:** Susana C. M. Ferreira, Víctor Hugo Jarquín-Díaz, Aimara Planillo, Ľudovít Ďureje, Iva Martincová, Stephanie Kramer-Schadt, Sofia K. Forslund, Emanuel Heitlinger

## Abstract

Closely related host species share similar symbionts, yet how host genetics and the environment affect symbiont communities at different stages of host genetic divergence remains largely unknown. Similarly, it is unclear whether host-symbiont associations result from or contribute to host divergence.

We examined the intestinal community of 619 wild-caught mice from Germany’s European house mouse hybrid zone. Here, hybridisation upon secondary contact reflects divergence and could be traced gradually.

Temporal and spatial factors were strong predictors of microbiome composition. Subspecies divergence predicted the composition similarity of the overall microbiome, specifically in the bacteria, parasite and fungal components. The effect of hybridisation was generally weak but significant for the fungal component. We confirmed our results in experiments with wild-derived inbred mice: subspecies’ genetic distances and hybridisation predicted the overall microbiome composition, and hybridisation further predicted fungal similarities among individuals. Fungi seemed more stable to the community perturbation of infection than other components of the microbiome.

Differences between subspecies were more substantial across different microbiome components than those associated with hybridisation. Diverged microbiomes are a product of host divergence and are maintained by host genetics upon large environmental effects. These results provide a unique perspective into the ecoevolutionary processes shaping phylosymbiosis.
