## Additional file 1 for "Subspecies divergence, hybridisation and the spatial environment shape phylosymbiosis in the microbiome of house mice"

### Sheet: Lab_primer_list
Primer pair list used for lab mice
Primer_name	Name_F	SequenceF	Reference	DOI	Name_R	SequenceR	Reference	DOI	Gen	Target
16S.1100.F16_100_for.1492R_100_rev	16S.1100.F16_100_for	CAACGAGCGCAACCCT	Turner et al., 1999	https://doi.org/10.1111/j.1550-7408.1999.tb04612.x	1492R_100_rev	TACGGYTACCTTGTTAYGACTT	Heuer et al., 1997	https://doi.org/10.1128/aem.63.8.3233-3241.1997	16S	Bacteria
18S_0067a_deg_3Mod_53_F.NSR399_3Mod_53_R	18S_0067a_deg_3Mod_53_F	AAGCCATGCATGYCTAAGTATM	Dollive et al., 2012	https://doi.org/10.1186/gb-2012-13-7-r60	NSR399_3Mod_53_R	TCTCAGGCTCCYTCTCC	Dollive et al., 2012	https://doi.org/10.1186/gb-2012-13-7-r60	18S	Eukaryota
18S_0067a_deg_5Mod_52_F.NSR399_5Mod_52_R	18S_0067a_deg_5Mod_52_F	GCCATGCATGYCTAAGTATMA	Dollive et al., 2012	https://doi.org/10.1186/gb-2012-13-7-r60	NSR399_5Mod_52_R	AGGCTCCYTCTCCGG	Dollive et al., 2012	https://doi.org/10.1186/gb-2012-13-7-r60	18S	Eukaryota
18S9modF_88_F.18S637modR_89_R	18S9modF_88_F	ATCCTGCCAGTAGTCATATGCTTG	Moszczynska et al., 2009	https://doi.org/10.1111/j.1755-0998.2009.02634.x	18S637modR_89_R	TACGCTWYTGGAGCTGGAGTTACCG	Moszczynska et al., 2009	https://doi.org/10.1111/j.1755-0998.2009.02634.x	18S	Eukaryota
27M_F_98_F.CCR_98_R	27M_F_98_F	AGRGTTTGATCMTGGCTCAG	Sun et al., 2014	https://doi.org/10.1038/srep06966	CCR_98_R	GCTGCCTCCCGTAGGAGTCTGG	Sun et al., 2014	https://doi.org/10.1038/srep06966	16S	Bacteria
27M_F_98_F.Klin0341_CR_18_R	27M_F_98_F	AGRGTTTGATCMTGGCTCAG	Sun et al., 2014	https://doi.org/10.1038/srep06966	Klin0341_CR_18_R	CTGCWGCCNCCCGTAGG	Klindworth et al., 2013	https://doi.org/10.1093/nar/gks808	16S	Bacteria
5.8SR_130_F.ITS4_130_R	5.8SR_130_F	TCGATGAAGAACGCAGCG	Vilgalys & Heste, 1990	https://doi.org/10.1128/jb.172.8.4238-4246.1990	ITS4_130_R	TCCTCCGCTTATTGATATGC	White et al., 1990	https://doi.org/10.1016/B978-0-12-372180-8.50042-1	ITS	Eukaryota
515F_Y_118_F.806R_118_R	515F_Y_118_F	GTGYCAGCMGCCGCGGTAA	Parada et al., 2015	https://doi.org/10.1111/1462-2920.13023	806R_118_R	GGACTACNVGGGTWTCTAAT	Apprill et al., 2015	http://doi.org/10.3354/ame01753	16S	Bacteria
519R_F_119_F.CDR_119_R	519R_F_119_F	CAGCMGCCGCGGTAATWC	Wang & Qian 2009	https://doi.org/10.1371/journal.pone.0007401	CDR_119_R	CTTGTGCGGGCCCCCGTCAATTC	Rudi et al. 1997	https://doi.org/10.1128/aem.63.7.2593-2599.1997	16S	Bacteria
ACM_008_17_F.ADM330_CR_17_R	ACM_008_17_F	AGAGTTTGATCCTGGCTCAG	Abulencia et al., 2006	https://doi.org/10.1128%2FAEM.72.5.3291-3301.2006	ADM330_CR_17_R	GCTGCCTCCCGTAGGAGT	Amann et al., 1990	https://doi.org/10.1128/aem.56.6.1919-1925.1990	16S	Bacteria
ADM330_18_F.Klin0785_CR_19_R	ADM330_18_F	ACTCCTACGGGAGGCAGC	Wallner et al., 1993	https://doi.org/10.1002/cyto.990140205	Klin0785_CR_19_R	GACTACHVGGGTATCTAATCC	Klindworth et al., 2013	https://doi.org/10.1093/nar/gks808	16S	Bacteria
D3A_5Mod_46_F.D3B_5Mod_46_R	D3A_5Mod_46_F	CCGTCTTGAAACACGGA	Nunn et al., 1996	https://doi.org/10.1007/BF02198847	D3B_5Mod_46_R	CGGAAGGAACCAGCTACTA	Subbotin et al., 2008	https://doi.org/10.1016/j.ympev.2008.04.028	28S	Eukaryota
Df_ITSRev_114_F.Df_ITSnesFor_114_R	Df_ITSRev_114_F	GCGGGTCTTCCTATATAAACAAGAACC	Bart et al., 2008	https://doi.org/10.1128%2FJCM.00680-08	Df_ITSnesFor_114_R	ATACGTCCCTGCCCTTTGTA	Bart et al., 2008	https://doi.org/10.1128%2FJCM.00680-08	ITS	Eukaryota
Eim_Ap5_F_60_F.Eim_Ap5_R_60_R	Eim_Ap5_F_60_F	YAAAGGAATTTGAATCCTCGTTT	Jarquín-Díaz et al., 2019	https://doi.org/10.1016%2Fj.ijppaw.2019.07.004	Eim_Ap5_R_60_R	YAGAATTGATGCCTGAGYGGTC	Jarquín-Díaz et al., 2019	https://doi.org/10.1016%2Fj.ijppaw.2019.07.004	tRNA	Eimeria
Eim_COX0_50_F.Eim_COX0_50_R	Eim_COX0_50_F	CCTCATTTAACGGTGATCCAGTACT	Jarquín-Díaz et al., 2020	https://doi.org/10.1002/ece3.5992	Eim_COX0_50_R	GCACCAAGAGATAGTACGAAATGGA	Jarquín-Díaz et al., 2020	https://doi.org/10.1002/ece3.5992	COX0	Eimeria
Eim_COX1_51_F.Eim_COX1_51_R	Eim_COX1_51_F	CTCCAACCTCAGTCGATTTAATTGTAT	Jarquín-Díaz et al., 2020	https://doi.org/10.1002/ece3.5992	Eim_COX1_51_R	TCATCATATGGTGTGCCCAAACTA	Jarquín-Díaz et al., 2020	https://doi.org/10.1002/ece3.5992	COX1	Eimeria
Eim_Nuc3665_17_F.Eim_Nuc3666_17_R	Eim_Nuc3665_17_F	AGTTGTAGTTCGGGAGGTCTTC	Jarquín-Díaz et al., 2020	https://doi.org/10.1002/ece3.5992	Eim_Nuc3666_17_R	GAGGTAGTCGCCACCCAGA	Jarquín-Díaz et al., 2020	https://doi.org/10.1002/ece3.5992	EfaB_31746	Eimeria
Eim_Nuc6133_28_F.Eim_Nuc6134_28_R	Eim_Nuc6133_28_F	TCTGGGAAGATGGGGTGTACA	Jarquín-Díaz et al., 2020	https://doi.org/10.1002/ece3.5992	Eim_Nuc6134_28_R	TGCGTTACGGTGTATAGGCA	Jarquín-Díaz et al., 2020	https://doi.org/10.1002/ece3.5992	EfaB_31746	Eimeria
Eim_ORFZ_131_F.Eim_ORFVH_131_R	Eim_ORFZ_131_F	GATGATATATCTTATTATTCAATTCCTT	Zhao & Duszynski., 2001	https://doi.org/10.1016/s0020-7519(01)00136-9	Eim_ORFVH_131_R	CCACGATACCAATTTTGTACTGT	This study		ORF470	Eimeria
Em_WG_MT_4506F_53Mod_83_F.Em_WG_MT_4993R_53Mod_84_R	Em_WG_MT_4506F_53Mod_83_F	GTTATTAGTACTGAGTTACTAC	Ogedengbe et al., 2013	https://doi.org/10.1007/s00436-013-3604-z	Em_WG_MT_4993R_53Mod_84_R	GAGGTAATACCATAATACTAG	Ogedengbe et al., 2013	https://doi.org/10.1007/s00436-013-3604-z	COIII	Coccidia
Em_WG_MTInvF_66_F.COI_1202R_66_R	Em_WG_MTInvF_66_F	ACTGGATCACCATTAAAGGCAGCA	Ogedengbe et al., 2013	https://doi.org/10.1007/s00436-013-3604-z	COI_1202R_66_R	CCAAKRAYHGCACCAAGAGATA	Ogedengbe et al., 2013	https://doi.org/10.1007/s00436-013-3604-z	COI	Eukaryota
EntOv_430F_117_F.EntUng_900R_117_R	EntOv_430F_117_F	GTAGTGACGACAAATAACTCTTG	Stensvold et al., 2010	http://doi.org/10.1016/j.ijpara.2010.03.003	EntUng_900R_117_R	TTTCGTTCTTGATTAATGAACG	Stensvold et al., 2010	http://doi.org/10.1016/j.ijpara.2010.03.003	18S	Eukaryota
F1073_101_F.1492R_100_R	F1073_101_F	CATGGYTGTCGTCAGCTCGT	Sundquist et al., 2007	https://doi.org/10.1186/1471-2180-7-108	1492R_100_R	TACGGYTACCTTGTTAYGACTT	Heuer et al., 1997	https://doi.org/10.1128/aem.63.8.3233-3241.1997	16S	Bacteria
fwhF2_106_F.fwhR2n_106_R	fwhF2_106_F	GGDACWGGWTGAACWGTWTAYCCHCC	Vamos et al., 2017	https://doi.org/10.3897/mbmg.1.14625	fwhR2n_106_R	GTRATWGCHCCDGCTARWACWGG	Vamos et al., 2017	https://doi.org/10.3897/mbmg.1.14625	COI	Eukaryota
Gen_600_7_F.Hadz_1200_5_R	Gen_600_7_F	GCCGCGGTAATTCCAGCT	Wang et al., 2014	https://doi.org/10.1371/journal.pone.0090053	Hadz_1200_5_R	CCCGTGTTGAGTCAAATTAAGC	Hadziavdic et al., 2014	https://doi.org/10.1371/journal.pone.0087624	18S	Eukaryota
Gen_600_7_F.Mach2Gen_7_R	Gen_600_7_F	GCCGCGGTAATTCCAGCT	Wang et al., 2014	https://doi.org/10.1371/journal.pone.0090053	Mach2Gen_7_R	TCCGTCAATTTCTTTAAGTTTCAG	Marchida et al., 2012	https://doi.org/10.1371/journal.pone.0046180	18S	Eukaryota
Gen_600_7_F.Nem_0425_4_2_R	Gen_600_7_F	GCCGCGGTAATTCCAGCT	Wang et al., 2014	https://doi.org/10.1371/journal.pone.0090053	Nem_0425_4_2_R	ARACATTCTTGGCAAATGCYTTC	Lesniak et al., 2017	https://doi.org/10.1038%2Fsrep41730	18S	Eukaryota
Hadz_566_6_F.Mach2Gen_7_R	Hadz_566_6_F	CAGCAGCCGCGGTAATTCC	Hadziavdic et al., 2014	https://doi.org/10.1371/journal.pone.0087624	Mach2Gen_7_R	TCCGTCAATTTCTTTAAGTTTCAG	Lesniak et al., 2017	https://doi.org/10.1038%2Fsrep41730	18S	Eukaryota
Hadz_566_6_F.Nem_0425_4_2_R	Hadz_566_6_F	CAGCAGCCGCGGTAATTCC	Hadziavdic et al., 2014	https://doi.org/10.1371/journal.pone.0087624	Nem_0425_4_2_R	ARACATTCTTGGCAAATGCYTTC	Marchida et al., 2012	https://doi.org/10.1371/journal.pone.0046180	18S	Eukaryota
HSPF3_112_F.HSPR3_112_R	HSPF3_112_F	GCTGSTGATACTCACTTGGGTGG	Sulaiman et al., 2001	https://doi.org/10.1111/j.1550-7408.2001.tb00441.x	HSPR3_112_R	CTCTTGTCCATACCAGCATCC	Sulaiman et al., 2001	https://doi.org/10.1111/j.1550-7408.2001.tb00441.x	HSP70	Eukaryota
ITS1_129_F.ITS2_129_R	ITS1_129_F	TCCGTAGGTGAACCTGCGG	Wang et al., 2014	https://doi.org/10.1111/1755-0998.12325	ITS2_129_R	GCTGCGTTCTTCATCGATGC	Wang et al., 2014	https://doi.org/10.1111/1755-0998.12325	ITS	Eukaryota
Klin0341_19_F.Klin0785_CR_19_R	Klin0341_19_F	CCTACGGGNGGCWGCAG	Klindworth et al., 2013	https://doi.org/10.1093/nar/gks808	Klin0785_CR_19_R	GACTACHVGGGTATCTAATCC	Klindworth et al., 2013	https://doi.org/10.1093/nar/gks808	16S	Bacteria
Klin0341_19_for.CS2_907R_101_rev	Klin0341_19_for	CTACGGGNGGCWGCAG	Hajibabaei et al., 2006	https://doi.org/10.1073%2Fpnas.0510466103	CS2_907R_101_rev	CCGTCAATTCMTTTRAGTTT	Brandon‐Mong et al., 2015	https://doi.org/10.1017/s0007485315000681	16S	Bacteria
LSU_Fwd_2_3Mod_55_F.LSU_R_4_54_R	LSU_Fwd_2_3Mod_55_F	ACAAGTACCDTRAGGGAAAGTT	Sonnenberg et al., 2007	https://doi.org/10.1186/1742-9994-4-6	LSU_R_4_54_R	GTTAGACTYCTTGGTCCGTG	Sonnenberg et al., 2007	https://doi.org/10.1186/1742-9994-4-6	28S	Eukaryota
Mach1_9_F.Mach2Gen_7_R	Mach1_9_F	TGGTGCCAGCAGCCGC	Marchida et al., 2012	https://doi.org/10.1371/journal.pone.0046180	Mach2Gen_7_R	TCCGTCAATTTCTTTAAGTTTCAG	Marchida et al., 2012	https://doi.org/10.1371/journal.pone.0046180	18S	Eukaryota
MarkN_10_F.Euk360_CR_21_R	MarkN_10_F	GCTTGTCTCAAAGATTAAGCCN	Dorris et al., 2002	https://doi.org/10.1016/s0020-7519(02)00156-x	Euk360_CR_21_R	TCTCAKGCKCCYTCTCCG	Behnke et al., 2006	https://doi.org/10.1128/aem.72.5.3626-3636.2006	18S	Eukaryota
MarkN_10_F.Proti440R_28_R	MarkN_10_F	GCTTGTCTCAAAGATTAAGCCN	Dorris et al., 2002	https://doi.org/10.1016/s0020-7519(02)00156-x	Proti440R_28_R	CAGGCYCSCTCTCCGGA	Lesniak et al., 2017	https://doi.org/10.1038%2Fsrep41730	18S	Eukaryota
Nem_0425_6CR_14_F.EukB_MH_24_R	Nem_0425_6CR_14_F	ATAACAGGTCTGTGATGCCCTT	Heitlinger, Ferreira et al., 2017	https://doi.org/10.3389/fcimb.2017.00262	EukB_MH_24_R	TGATCCTTCTGCAGGTTCACC	Sands et al., 2008	https://doi.org/10.1186/1472-6785-8-7	18S	Eukaryota
NLF184cw _74_F.NL818cw_74_R	NLF184cw _74_F	TACCCGCTGAAYTTAAGCATAT	van der Auwera et al., 1994	https://doi.org/10.1016/0014-5793(94)80350-1	NL818cw_74_R	AGACTCCTTGGTCCRTGT	van der Auwera et al., 1994	https://doi.org/10.1016/0014-5793(94)80350-1	28S	Eukaryota
Prot1702_32_F.EukB_MH_24_R	Prot1702_32_F	YGGTGRTGCATGGCCGYT	Heitlinger, Ferreira et al., 2017	https://doi.org/10.3389/fcimb.2017.00262	EukB_MH_24_R	TGATCCTTCTGCAGGTTCACC	Sands et al., 2008	https://doi.org/10.1186/1472-6785-8-7	18S	Eukaryota
Prot1702_32_F.EukB_MV_25_R	Prot1702_32_F	YGGTGRTGCATGGCCGYT	Heitlinger, Ferreira et al., 2017	https://doi.org/10.3389/fcimb.2017.00262	EukB_MV_25_R	TCCTTCTGCAGGTTCACCTAC	Medlin et al., 1988	https://doi.org/10.1016/0378-1119(88)90066-2	18S	Eukaryota
Prot1702_32_F.wang1624CR6S_16_R	Prot1702_32_F	YGGTGRTGCATGGCCGYT	Heitlinger, Ferreira et al., 2017	https://doi.org/10.3389/fcimb.2017.00262	wang1624CR6S_16_R	GGGCGGTGTGTACAAAGG	Wang et al., 2014	https://doi.org/10.1371/journal.pone.0090053	18S	Eukaryota
Proti15_25_F.Proti440R_28_R	Proti15_25_F	TGCCAGTAGTCATATGCTTGTYT	Lesniak et al., 2017	https://doi.org/10.1038%2Fsrep41730	Proti440R_28_R	CAGGCYCSCTCTCCGGA	Lesniak et al., 2017	https://doi.org/10.1038%2Fsrep41730	18S	Eukaryota
Proti1580_33_F.wang1624CR6S_16_R	Proti1580_33_F	TTGACGGARKGGYACCACMA	Heitlinger, Ferreira et al., 2017	https://doi.org/10.3389/fcimb.2017.00262	wang1624CR6S_16_R	GGGCGGTGTGTACAAAGG	Wang et al., 2014	https://doi.org/10.1371/journal.pone.0090053	18S	Eukaryota
Proti628_30_F.wang1141CR_14_R	Proti628_30_F	GTCTGGTGCCAGCASCC	Lesniak et al., 2017	https://doi.org/10.1038%2Fsrep41730	wang1141CR_14_R	GGTGCCCTTCCGTCAATTC	Wang et al., 2014	https://doi.org/10.1371/journal.pone.0090053	18S	Eukaryota
Proti643_31_F.Proti1580R_32_R	Proti643_31_F	CCGCGGTAATTCCAGCTC	Lesniak et al., 2017	https://doi.org/10.1038%2Fsrep41730	Proti1580R_32_R	TKGTGGTRCCMYTCCGTCAA	Heitlinger, Ferreira et al., 2017	https://doi.org/10.3389/fcimb.2017.00262	18S	Eukaryota
Proti643_31_F.wang1141CR_14_R	Proti643_31_F	CCGCGGTAATTCCAGCTC	Lesniak et al., 2017	https://doi.org/10.1038%2Fsrep41730	wang1141CR_14_R	GGTGCCCTTCCGTCAATTC	Wang et al., 2014	https://doi.org/10.1371/journal.pone.0090053	18S	Eukaryota
wang1141_13_F.Nem_0425_6_3_R	wang1141_13_F	GAATTGACGGAAGGGCACC	Wang et al., 2014	https://doi.org/10.1371/journal.pone.0090053	Nem_0425_6_3_R	AAGGGCATCACAGACCTGTTAT	Heitlinger, Ferreira et al., 2017	https://doi.org/10.3389/fcimb.2017.00262	18S	Eukaryota

### Sheet: Wild_primer_list
	Primer list used for the wild mice
Primer_name	Name_F	SequenceF	Reference	DOI	Name_R	SequenceR	Reference	DOI	Gen	Target	Comments
18S_0067a_deg_3Mod_53_F.NSR399_3Mod_53_R	18S_0067a_deg_3Mod_53_for	AAGCCATGCATGYCTAAGTATM	Dollive et al., 2012	https://doi.org/10.1186/gb-2012-13-7-r60	NSR399_3Mod_53_rev	TCTCAGGCTCCYTCTCC	Dollive et al., 2012	https://doi.org/10.1186/gb-2012-13-7-r60	18S	Eukaryota	Modified
18S_0067a_deg_5Mod_52_F.NSR399_5Mod_52_R	18S_0067a_deg_5Mod_52_for	GCCATGCATGYCTAAGTATMA	Dollive et al., 2012	https://doi.org/10.1186/gb-2012-13-7-r60	NSR399_5Mod_52_rev	AGGCTCCYTCTCCGG	Dollive et al., 2012	https://doi.org/10.1186/gb-2012-13-7-r60	18S	Eukaryota	Modified
18S9modF_88_F.18S637modR_89_R	18S9modF_88_for	ATCCTGCCAGTAGTCATATGCTTG	Moszczynska et al., 2009	https://doi.org/10.1111/j.1755-0998.2009.02634.x	18S637modR_89_rev	TACGCTWYTGGAGCTGGAGTTACCG	Moszczynska et al., 2009	https://doi.org/10.1111/j.1755-0998.2009.02634.x	18S	Eukaryota	Modified
27M_F_98_F.CCR_98_R	27M_F_98_for	AGRGTTTGATCMTGGCTCAG	Sun et al., 2014	https://doi.org/10.1038/srep06966	CCR_98_rev	GCTGCCTCCCGTAGGAGTCTGG	Sun et al., 2014	https://doi.org/10.1038/srep06966	16S	Bacteria
5.8SR_130_F.ITS4_130_R	5.8SR_130_for	TCGATGAAGAACGCAGCG	Vilgalys & Heste, 1990	https://doi.org/10.1128/jb.172.8.4238-4246.1990	ITS4_130_rev	TCCTCCGCTTATTGATATGC	White et al., 1990	https://doi.org/10.1016/B978-0-12-372180-8.50042-1	ITS	Eukaryota
515F_Y_118_F.806R_118_R	515F_Y_118_for	GTGYCAGCMGCCGCGGTAA	Parada et al., 2015	https://doi.org/10.1111/1462-2920.13023	806R_118_rev	GGACTACNVGGGTWTCTAAT	Apprill et al., 2015	http://doi.org/10.3354/ame01753	16S	Bacteria
519R_F_119_F.CDR_119_R	519R_F_119_for	CAGCMGCCGCGGTAATWC	Wang & Qian 2009	https://doi.org/10.1371/journal.pone.0007401	CDR_119_rev	CTTGTGCGGGCCCCCGTCAATTC	Rudi et al. 1997	https://doi.org/10.1128/aem.63.7.2593-2599.1997	16S	Bacteria
ACM_008_17_F.ADM330_CR_17_R	ACM_008_17_for	AGAGTTTGATCCTGGCTCAG	Abulencia et al., 2006	https://doi.org/10.1128%2FAEM.72.5.3291-3301.2006	ADM330_CR_17_rev	GCTGCCTCCCGTAGGAGT	Amann et al., 1990	https://doi.org/10.1128/aem.56.6.1919-1925.1990	16S	Bacteria
AL3544_113_F.AL3545_113_R	AL3544_113_for	CCCTTCATCGGIGGTAACTT	Yang et al., 2010	https://doi.org/10.1016/j.ijpara.2009.12.001	AL3545_113_rev	GTGGCCACCACICCCGTGCC	Yang et al., 2010	https://doi.org/10.1016/j.ijpara.2009.12.001	TPI	Metazoa
BhRDr_115_F.RD5_115_R	BhRDr_115_for	GAGCTTTTTAACTGCAACAACG	Verweij et al., 2003	https://doi.org/10.1016/s0890-8508(03)00057-4	RD5_115_rev	ATCTGGTTGATCCTGCCAGT	Scicluna et al., 2006	https://doi.org/10.1016/j.protis.2005.12.001	18S	Eukaryota
COX1.DINO.F_122_F.COX1.DINO.2.R_122_R	COX1.DINO.F_122_for	GAATTTGGAGGTGGCACNGGNTGGACNYT	Stern et al., 2010	https://doi.org/10.1371/journal.pone.0013991	COX1.DINO.2.R_122_rev	CCCATCGTATACATRTGRTGNCCCCANAC	Stern et al., 2010	https://doi.org/10.1371/journal.pone.0013991	COI	Eukaryota
D3A_5Mod_46_F.D3B_5Mod_46_R	D3A_5Mod_46_for	CCGTCTTGAAACACGGA	Nunn et al., 1996	https://doi.org/10.1007/BF02198847	D3B_5Mod_46_rev	CGGAAGGAACCAGCTACTA	Subbotin et al., 2008	https://doi.org/10.1016/j.ympev.2008.04.028	28S	Eukaryota
Df_ITSRev_114_F.Df_ITSnesFor_114_R	Df_ITSRev_114_for	GCGGGTCTTCCTATATAAACAAGAACC	Bart et al., 2008	https://doi.org/10.1128%2FJCM.00680-08	Df_ITSnesFor_114_rev	ATACGTCCCTGCCCTTTGTA	Bart et al., 2008	https://doi.org/10.1128%2FJCM.00680-08	ITS	Eukaryota
EntOv_430F_117_F.EntUng_900R_117_R	EntOv_430F_117_for	GTAGTGACGACAAATAACTCTTG	Stensvold et al., 2010	http://doi.org/10.1016/j.ijpara.2010.03.003	EntUng_900R_117_rev	TTTCGTTCTTGATTAATGAACG	Stensvold et al., 2010	http://doi.org/10.1016/j.ijpara.2010.03.003	18S	Eukaryota
F1073_101_F.1492R_100_R	F1073_101_for	CATGGYTGTCGTCAGCTCGT	Sundquist et al., 2007	https://doi.org/10.1186/1471-2180-7-108	1492R_100_rev	TACGGYTACCTTGTTAYGACTT	Heuer et al., 1997	https://doi.org/10.1128/aem.63.8.3233-3241.1997	16S	Bacteria
fwhF2_106_F.fwhR2n_106_R	fwhF2_106_for	GGDACWGGWTGAACWGTWTAYCCHCC	Vamos et al., 2017	https://doi.org/10.3897/mbmg.1.14625	fwhR2n_106_rev	GTRATWGCHCCDGCTARWACWGG	Vamos et al., 2017	https://doi.org/10.3897/mbmg.1.14625	COI	Eukaryota
Gen_600_7_F.Hadz_1200_5_R	Gen_600_7_for	GCCGCGGTAATTCCAGCT	Wang et al., 2014	https://doi.org/10.1371/journal.pone.0090053	Hadz_1200_5_rev	CCCGTGTTGAGTCAAATTAAGC	Hadziavdic et al., 2014	https://doi.org/10.1371/journal.pone.0087624	18S	Eukaryota
Gen_600_7_F.Mach2Gen_7_R	Gen_600_7_for	GCCGCGGTAATTCCAGCT	Wang et al., 2014	https://doi.org/10.1371/journal.pone.0090053	Mach2Gen_7_rev	TCCGTCAATTTCTTTAAGTTTCAG	Marchida et al., 2012	https://doi.org/10.1371/journal.pone.0046180	18S	Eukaryota
Gen_600_7_F.Nem_0425_4_2_R	Gen_600_7_for	GCCGCGGTAATTCCAGCT	Wang et al., 2014	https://doi.org/10.1371/journal.pone.0090053	Nem_0425_4_2_rev	ARACATTCTTGGCAAATGCYTTC	Lesniak et al., 2017	https://doi.org/10.1038%2Fsrep41730	18S	Eukaryota
Hadz_566_6_F.Nem_0425_4_2_R	Hadz_566_6_for	CAGCAGCCGCGGTAATTCC	Hadziavdic et al., 2014	https://doi.org/10.1371/journal.pone.0087624	Nem_0425_4_2_rev	ARACATTCTTGGCAAATGCYTTC	Lesniak et al., 2017	https://doi.org/10.1038%2Fsrep41730	18S	Eukaryota
Hadz_566_6_F.Mach2Gen_7_R	Hadz_566_6_for	CAGCAGCCGCGGTAATTCC	Hadziavdic et al., 2014	https://doi.org/10.1371/journal.pone.0087624	Mach2Gen_7_rev	TCCGTCAATTTCTTTAAGTTTCAG	Marchida et al., 2012	https://doi.org/10.1371/journal.pone.0046180	18S	Eukaryota
HSPF3_112_F.HSPR3_112_R	HSPF3_112_for	GCTGSTGATACTCACTTGGGTGG	Sulaiman et al., 2001	https://doi.org/10.1111/j.1550-7408.2001.tb00441.x	HSPR3_112_rev	CTCTTGTCCATACCAGCATCC	Sulaiman et al., 2001	https://doi.org/10.1111/j.1550-7408.2001.tb00441.x	HSP70	Eukaryota
ITS1_129_F.ITS2_129_R	ITS1_129_for	TCCGTAGGTGAACCTGCGG	Wang et al., 2014	https://doi.org/10.1111/1755-0998.12325	ITS2_129_rev	GCTGCGTTCTTCATCGATGC	Wang et al., 2014	https://doi.org/10.1111/1755-0998.12325	ITS	Eukaryota
Klin0341_19_F.Klin0785_CR_19_R	Klin0341_19_for	CCTACGGGNGGCWGCAG	Klindworth et al., 2013	https://doi.org/10.1093/nar/gks808	Klin0785_CR_19_rev	GACTACHVGGGTATCTAATCC	Klindworth et al., 2013	https://doi.org/10.1093/nar/gks808	16S	Bacteria
LepF1_120_F.M_LepF1_R_120_R	LepF1_120_for	ATTCAACCAATCATAAAGATATTGG	Hajibabaei et al., 2006	https://doi.org/10.1073%2Fpnas.0510466103	M_LepF1_Rev_120_rev	CGTGGAAAWGCTATATCWGGTG	Brandon‐Mong et al., 2015	https://doi.org/10.1017/s0007485315000681	COI	Eukaryota
LSU_Fwd_2_3Mod_55_F.LSU_Rev_4_54_R	LSU_Fwd_2_3Mod_55_for	ACAAGTACCDTRAGGGAAAGTT	Sonnenberg et al., 2007	https://doi.org/10.1186/1742-9994-4-6	LSU_Rev_4_54_rev	GTTAGACTYCTTGGTCCGTG	Sonnenberg et al., 2007	https://doi.org/10.1186/1742-9994-4-6	28S	Eukaryota
Mach1_9_F.Mach2Gen_7_R	Mach1_9_for	TGGTGCCAGCAGCCGC	Marchida et al., 2012	https://doi.org/10.1371/journal.pone.0046180	Mach2Gen_7_rev	TCCGTCAATTTCTTTAAGTTTCAG	Marchida et al., 2012	https://doi.org/10.1371/journal.pone.0046180	18S	Eukaryota
MarkN_10_F.Euk360_CR_21_R	MarkN_10_for	GCTTGTCTCAAAGATTAAGCCN	Dorris et al., 2002	https://doi.org/10.1016/s0020-7519(02)00156-x	Euk360_CR_21_rev	TCTCAKGCKCCYTCTCCG	Behnke et al., 2006	https://doi.org/10.1128/aem.72.5.3626-3636.2006	18S	Eukaryota
MarkN_10_F.Proti440R_28_R	MarkN_10_for	GCTTGTCTCAAAGATTAAGCCN	Dorris et al., 2002	https://doi.org/10.1016/s0020-7519(02)00156-x	Proti440R_28_rev	CAGGCYCSCTCTCCGGA	Lesniak et al., 2017	https://doi.org/10.1038%2Fsrep41730	18S	Eukaryota
mlCOIintF_121_F.Fol_degen_R_121_R	mlCOIintF_121_for	GGWACWGGWTGAACWGTWTAYCCYCC	Leray et al., 2013	https://doi.org/10.1186%2F1742-9994-10-34	Fol_degen_rev_121_rev	TANACYTCNGGRTGNCCRAARAAYCA	Yu et al., 2012	https://doi.org/10.1111/j.2041-210X.2012.00198.x	COI	Eukaryota
mlCOIintF_XT_104_F.JgHCO2198_104_R	mlCOIintF_XT_104_for	GGWACWRGWTGRACWITITAYCCYCC	Wangensteen et al., 2018	https://doi.org/10.7717%2Fpeerj.4705	JgHCO2198_104_rev	TAIACYTCIGGRTGICCRAARAAYCA	Geller et al., 2013	https://doi.org/10.1111/1755-0998.12138	COI	Eukaryota
NdmlCOIlintF_1_72_F.dgHCO2198_72_R	NdmlCOIlintF_1_72_for	GGAACAGGATGAACTGTTTACCCTCC	Leray et al., 2013	https://doi.org/10.1186%2F1742-9994-10-34	dgHCO2198_72_rev	TAAACTTCAGGGTGACCAAARAAYCA	Meyer, 2003	https://doi.org/10.1046/j.1095-8312.2003.00197.x	COI	Eukaryota
Nem_0425_6CR_14_F.EukB_MH_24_R	Nem_0425_6CR_14_for	ATAACAGGTCTGTGATGCCCTT	Heitlinger, Ferreira et al., 2017	https://doi.org/10.3389/fcimb.2017.00262	EukB_MH_24_rev	TGATCCTTCTGCAGGTTCACC	Sands et al., 2008	https://doi.org/10.1186/1472-6785-8-7	18S	Eukaryota
NLF184cw_74_F.NL818cw_74_R	NLF184cw _74_for	TACCCGCTGAAYTTAAGCATAT	van der Auwera et al., 1994	https://doi.org/10.1016/0014-5793(94)80350-1	NL818cw_74_rev	AGACTCCTTGGTCCRTGT	van der Auwera et al., 1994	https://doi.org/10.1016/0014-5793(94)80350-1	28S	Eukaryota
Prot1702_32_F.EukB_MH_24_R	Prot1702_32_for	YGGTGRTGCATGGCCGYT	Heitlinger, Ferreira et al., 2017	https://doi.org/10.3389/fcimb.2017.00262	EukB_MH_24_rev	TGATCCTTCTGCAGGTTCACC	Sands et al., 2008	https://doi.org/10.1186/1472-6785-8-7	18S	Eukaryota
Prot1702_32_F.EukB_MV_25_R	Prot1702_32_for	YGGTGRTGCATGGCCGYT	Heitlinger, Ferreira et al., 2017	https://doi.org/10.3389/fcimb.2017.00262	EukB_MV_25_rev	TCCTTCTGCAGGTTCACCTAC	Medlin et al., 1988	https://doi.org/10.1016/0378-1119(88)90066-2	18S	Eukaryota
Prot1702_32_F.wang1624CR6S_16_R	Prot1702_32_for	YGGTGRTGCATGGCCGYT	Heitlinger, Ferreira et al., 2017	https://doi.org/10.3389/fcimb.2017.00262	wang1624CR6S_16_rev	GGGCGGTGTGTACAAAGG	Wang et al., 2014	https://doi.org/10.1371/journal.pone.0090053	18S	Eukaryota
Proti15_25_F.Proti440R_28_R	Proti15_25_for	TGCCAGTAGTCATATGCTTGTYT	Lesniak et al., 2017	https://doi.org/10.1038%2Fsrep41730	Proti440R_28_rev	CAGGCYCSCTCTCCGGA	Lesniak et al., 2017	https://doi.org/10.1038%2Fsrep41730	18S	Eukaryota
Proti1580_33_F.wang1624CR6S_16_R	Proti1580_33_for	TTGACGGARKGGYACCACMA	Heitlinger, Ferreira et al., 2017	https://doi.org/10.3389/fcimb.2017.00262	wang1624CR6S_16_rev	GGGCGGTGTGTACAAAGG	Wang et al., 2014	https://doi.org/10.1371/journal.pone.0090053	18S	Eukaryota
Proti628_30_F.wang1141CR_14_R	Proti628_30_for	GTCTGGTGCCAGCASCC	Lesniak et al., 2017	https://doi.org/10.1038%2Fsrep41730	wang1141CR_14_rev	GGTGCCCTTCCGTCAATTC	Wang et al., 2014	https://doi.org/10.1371/journal.pone.0090053	18S	Eukaryota
Proti643_31_F.Proti1580R_32_R	Proti643_31_for	CCGCGGTAATTCCAGCTC	Lesniak et al., 2017	https://doi.org/10.1038%2Fsrep41730	Proti1580R_32_rev	TKGTGGTRCCMYTCCGTCAA	Heitlinger, Ferreira et al., 2017	https://doi.org/10.3389/fcimb.2017.00262	18S	Eukaryota
Proti643_31_F.wang1141CR_14_R	Proti643_31_for	CCGCGGTAATTCCAGCTC	Lesniak et al., 2017	https://doi.org/10.1038%2Fsrep41730	wang1141CR_14_rev	GGTGCCCTTCCGTCAATTC	Wang et al., 2014	https://doi.org/10.1371/journal.pone.0090053	18S	Eukaryota
wang1141_13_F.Nem_0425_6_3_R	wang1141_13_for	GAATTGACGGAAGGGCACC	Wang et al., 2014	https://doi.org/10.1371/journal.pone.0090053	Nem_0425_6_3_rev	AAGGGCATCACAGACCTGTTAT	Heitlinger, Ferreira et al., 2017	https://doi.org/10.3389/fcimb.2017.00262	18S	Eukaryota
GDH3_133_F.GHD4_133_R	GDH3_133_for	ATGACYGAGCTYCAGAGGCACGT	Caccio et al., 2015	https://doi.org/10.1016/S0020-7519(02)00068-1	GHD4_133_rev	GTGGCGCARGGCATGATGCA	Caccio et al., 2015	https://doi.org/10.1016/S0020-7519(02)00068-1	GDH	Giardia
54F_134_F.539R_134_R	54F_134_for	CAYGTCTAAGTATAAATAACTAC	Sylvester et al., 2004	https://doi.org/10.1093/jn/134.12.3378	539R_134_rev	CTTGCCCTCYAATCGTWCT	Sylvester et al., 2004	https://doi.org/10.1093/jn/134.12.3378	18S	Ciliates
Bgf_132_F.Bgr_132_R	BGf _132_for	GAACGAACGAGATCGAGGTCCG	Zhao et al., 2015	https://doi.org/10.1016/j.meegid.2015.07.016	Bgr_132_rev	CTCGACGAGCTTCGTGTT	Zhao et al., 2015	https://doi.org/10.1016/j.meegid.2015.07.016	BG	Giardia
Eim_Ap5_F_60_F.Eim_Ap5_R_60_R	Eim_Ap5_60_for	YAAAGGAATTTGAATCCTCGTTT	Jarquín-Díaz et al., 2019	https://doi.org/10.1016%2Fj.ijppaw.2019.07.004	Eim_Ap5_60_rev	YAGAATTGATGCCTGAGYGGTC	Jarquín-Díaz et al., 2019	https://doi.org/10.1016%2Fj.ijppaw.2019.07.004	tRNA	Eimeria
Eim_ORFZ_131_F.Eim_ORFVH_131_R	Eim_ORFZ_131_F	GATGATATATCTTATTATTCAATTCCTT	Zhao & Duszynski., 2001	https://doi.org/10.1016/s0020-7519(01)00136-9	Eim_ORFVH_131_R	CCACGATACCAATTTTGTACTGT	This study		ORF470	Eimeria
